# The tell-tale hair: Effects of dam contact and hutch type on hair cortisol concentrations in female Holstein calves

**DOI:** 10.64898/2026.11.25.769259

**Authors:** Ina Klawes, Mischa Alexej Weiß, Marvin Suhr, Eva Wasserloos, Anita Seidel, Stéphanie Céline Hornburg

## Abstract

Early rearing conditions and the social environment have decisive influences on calves’ stress responses. The effects of prolonged postpartum cow–calf contact and preweaning housing conditions on hair cortisol concentration (HCC) in Holstein calves are not yet fully understood. This study aimed to understand how different postpartum contact times between calves and their dams and subsequent hutch types affect cortisol concentrations in calf hair. Calves were separated from their dams either within 12 h after birth (S) or after 24–48 h (L) and subsequently housed individually (S1, L1) or in pairs (S2, L2). Total cortisol concentration was measured in the growing hair of 35 female Holstein calves after weaning (88 ± 9 days) using an enzyme-linked immunosorbent assay (ELISA) on a commercial farm located at 53°55’54.8”N 9°55’47.8”E and 15 metres above mean sea level. The HCC of S2-calves was lower compared with S1-calves (*p* = 0.047). In contrast, no differences (*p* > 0.05) between hutch types were observed in the prolonged cow–calf contact. The results suggest that pair housing reduces HCC during the preweaning phase in calves with a short contact time with the dam after birth.
