## Supplementary Table S2 for "The tell-tale hair: Effects of dam contact and hutch type on hair cortisol concentrations in female Holstein calves"

### Sheet: README_Supplementary_Material
Journal: Ruminants
Title: The tell-tale hair: Effects of dam contact and housing (single vs. pair) on hair cortisol concentrations in female Holstein calves
Authors: Ina Schmegel, Mischa Alexej Weiß, Marvin Suhr, Eva Wasserloos, Anita Seidel and Stéphanie Céline Hornburg
This supplementary material contains the following file:
Table_S2 – Supplementary Table S2 referred to in the manuscript.
The file contains the dataset used for the analyses described in the manuscript.
calf_ID	Masked identifier assigned to each calf on the farm.
hair_cort_conc	Concentration of cortisol in hair, expressed as pg cortisol per mg hair.
group	Abbreviated label for the experimental groups.
cow_calf_contact	Duration of cow–calf contact after birth: either short (<12 h) or prolonged (long; 24–48 h).
housing_system	Housing condition after cow–calf contact until group housing (single housing or pair housing).

### Sheet: TableS2_hair_cort_results
calf_ID	birth_date	sampling_date	hair_cort_conc	group	cow_calf_contact	housing_system
01	2024-07-30	2024-10-15	10.4973	long/single	long	single
02	2024-08-20	2024-12-03	9.4791	long/single	long	single
03	2024-08-25	2024-12-03	7.22271	short/pair	short	pair
04	2024-08-28	2024-12-03	9.88411	long/pair	long	pair
05	2024-08-29	2024-12-03	6.24841	short/pair	short	pair
06	2024-09-11	2024-12-17	8.73297	short/single	short	single
07	2024-09-13	2024-12-17	4.56447	long/single	long	single
08	2024-09-19	2024-12-17	9.68416	short/single	short	single
09	2024-09-25	2025-01-06	6.82325	long/single	long	single
10	2024-10-04	2025-01-07	11.2458	long/single	long	single
11	2024-10-19	2025-01-07	5.14875	long/single	long	single
12	2024-10-23	2025-02-04	13.2781	long/single	long	single
13	2024-10-27	2025-02-04	8.09803	short/single	short	single
14	2024-10-28	2025-02-04	13.1473	short/single	short	single
15	2024-11-02	2025-02-04	9.65005	short/pair	short	pair
16	2024-11-02	2025-02-04	2.76272	short/pair	short	pair
17	2024-11-08	2025-02-04	6.36721	short/single	short	single
18	2024-11-12	2025-02-04	9.14161	short/single	short	single
19	2024-11-13	2025-02-04	12.3844	long/single	long	single
20	2024-11-14	2025-02-04	9.87286	short/single	short	single
21	2024-12-07	2025-03-04	5.32451	long/pair	long	pair
22	2024-12-07	2025-03-04	10.9044	long/pair	long	pair
23	2024-12-13	2025-03-04	13.1826	short/single	short	single
24	2024-12-14	2025-03-04	13.7669	long/single	long	single
25	2024-12-16	2025-03-04	17.0212	short/single	short	single
26	2025-01-10	2025-04-08	5.30075	short/pair	short	pair
27	2025-02-18	2025-05-05	14.7619	short/single	short	single
28	2025-02-24	2025-05-13	13.9712	short/single	short	single
29	2025-02-27	2025-05-13	10.3293	short/single	short	single
30	2025-03-09	2025-05-27	13.3105	long/single	long	single
31	2025-03-21	2025-06-10	11.575	long/single	long	single
32	2025-03-29	2025-06-24	5.2356	long/single	long	single
33	2025-04-14	2025-07-01	11.9367	long/single	long	single
34	2025-04-29	2025-07-22	9.2461	long/pair	long	pair
35	2025-05-02	2025-07-22	8.91629	long/pair	long	pair
